# Acidic transcription factors position the genome at nuclear speckles through transcription dependent and independent mechanisms

**DOI:** 10.1101/2025.10.01.679912

**Authors:** Pankaj Chaturvedi, Purnam Ghosh, Liguo Zhang, Meng Zhang, Huimin Zhao, Andrew S. Belmont

## Abstract

A small fraction of the genome positions reproducibly near nuclear speckles (NS), increasing expression and/or splicing efficiency of NS-associated genes. How specific genomic regions target to NS remains unclear. Here, we demonstrate that establishment of genome-wide NS-association occurs independent of active transcription. We show that DNA sequences derived from NS-associated regions integrated as transgenes autonomously target to NS. By systematically dissecting one such genomic locus, the COL1A1-SGCA locus, we identified redundant NS-targeting cis regulatory elements, including a ∼600 bp fragment with 17 binding motifs for 8 transcription factors (TFs). Four NS-targeting TFs within this fragment contain acidic activation domains (AADs) that provide both chromatin-context and transcription-dependent NS-targeting, a property that appears common among several other tested AADs. A subset of acidic activator TFs contain an additional, transcription-independent NS-targeting activity. Our findings establish diverse and partially redundant NS-targeting activities, which may facilitate dynamic gene positioning at NS periphery for context-specific transcriptional responses.
