## Supplementary Table 1 for "Acidic transcription factors position the genome at nuclear speckles through transcription dependent and independent mechanisms"

### Sheet: Contructs
Construct Name	GenBank accession number	Construct verification approach
		Restriction digestion (fingerprinting)	Sanger's/Whole plasmid sequencing
RFTDv1 vector (pMini-HB-attB-Neo-Puro-HSVtk-PB)	PX395515	Y	Y
RFTDv1-GAPDH-BAC	PX395490	Y	N
RFTDv1-RP11-267M22	PX395477	Y	N
RFTDv1-ACTG1-BAC	PX395476	Y	N
RFTDv1-RTEL1-BAC	PX395493	Y	N
RFTDv1-OR51-BAC	PX395492	Y	N
RFTDv1-TPTE-BAC	PX395495	Y	N
lenti tetR-EGFP-IRES-Puro	PX395451	Y	Y
RFTDv1-F04 BAC	PX395478	Y	N
RFTDv1-F05 BAC	PX395479	Y	N
RFTDv1-F06 BAC	PX395480	Y	N
RFTDv1-F07 BAC	PX395481	Y	N
RFTDv1-F08 BAC	PX395482	Y	N
RFTDv1-F09 BAC	PX395483	Y	N
RFTDv1-F11 BAC	PX395484	Y	N
RFTDv1-F12 BAC	PX395485	Y	N
RFTDv1-F13 BAC	PX395486	Y	N
RFTDv1-F14 BAC	PX395487	Y	N
RFTDv1-F16 BAC	PX395488	Y	N
RFTDv1-F17 BAC	PX395489	Y	N
RFTDv2 vector (pMini-HB-attB-Neo)	PX395516	Y	Y
LAD1-donor	PX395518	Y	Y
LAD3-donor	PX395519	Y	Y
RFTDv2-F18	PX395496	Y	Y
RFTDv2-F28	PX395497	Y	Y
RFTDv2-F31	PX395498	Y	Y
RFTDv2-F32	PX395499	Y	Y
RFTDv2-F33	PX395500	Y	Y
RFTDv2-F34	PX395501	Y	Y
RFTDv2-F35	PX395502	Y	Y
RFTDv2-F39	PX395503	Y	Y
RFTDv2-F42	PX395504	Y	Y
RFTDv2-F43	PX395505	Y	Y
RFTDv2-F44	PX395506	Y	Y
RFTDv2-F45	PX395513	Y	Y
RFTDv2-HSPA1-F01	PX395514	Y	Y
RFTDv1-GAPDH-F01	PX395491	Y	Y
RFTDv1-RTEL1-F01	PX395494	Y	Y
RFTDv2-F45-all-mut	PX395507	Y	Y
RFTDv2-F45-rSDM1	PX395508	Y	Y
RFTDv2-F45-rSDM2	PX395509	Y	Y
RFTDv2-F45-rSDM3	PX395510	Y	Y
RFTDv2-F45-rSDM4	PX395511	Y	Y
RFTDv2-F45-rSDM5	PX395512	Y	Y
lenti tetR-EGFP-p53-FL-IRES-Puro	PX395473	Y	Y
lenti tetR-EGFP-TFAP2A-FL-IRES-Puro	PX395455	Y	Y
lenti tetR-EGFP-TFAP2B-FL-IRES-Puro	PX395457	Y	Y
lenti tetR-EGFP-TFAP2C-FL-IRES-Puro	PX395459	Y	Y
lenti tetR-EGFP-MXI1-FL-IRES-Puro	PX395452	Y	Y
lenti tetR-EGFP-TWIST1-FL-IRES-Puro	PX395461	Y	Y
lenti tetR-EGFP-ZBTB18-FL-IRES-Puro	PX395464	Y	Y
lenti tetR-EGFP-ZNF384-FL-IRES-Puro	PX395466	Y	Y
lenti tetR-EGFP-ZNF460-FL-IRES-Puro	PX395470	Y	Y
lenti tetR-EGFP-VP16-IRES-Puro	PX395462	Y	Y
lenti tetR-EGFP-p53-AAD-IRES-Puro	PX395472	Y	Y
lenti tetR-EGFP-p65-AAD1-IRES-Puro	PX395474	Y	Y
lenti tetR-EGFP-p65-AAD2-IRES-Puro	PX395475	Y	Y
lenti tetR-EGFP-DELQP-IRES-Puro	PX395450	Y	Y
lenti tetR-EGFP-TWIST1-AAD-IRES-Puro	PX395460	Y	Y
lenti tetR-EGFP-ZBTB18-AAD1-IRES-Puro	PX395463	Y	Y
lenti tetR-EGFP-ZNF384-AAD-IRES-Puro	PX395465	Y	Y
lenti tetR-EGFP-ZNF460-AAD1-IRES-Puro	PX395468	Y	Y
lenti tetR-EGFP-ZNF460-AAD2-IRES-Puro	PX395469	Y	Y
lenti tetR-EGFP-CTCF-NTD-IRES-Puro	PX395449	Y	Y
lenti tetR-EGFP-SP1-NAD-IRES-Puro	PX395448	Y	Y
lenti tetR-EGFP-Oct1-NAD-IRES-Puro	PX395453	Y	Y
lenti tetR-EGFP-Oct2-NAD-IRES-Puro	PX395454	Y	Y
lenti tetR-EGFP-TFAP2A-NAD-IRES-Puro	PX395456	Y	Y
lenti tetR-EGFP-TFAP2B-NAD-IRES-Puro	PX395458	Y	Y
lenti tetR-EGFP-ZNF384-delAAD-IRES-Puro	PX395467	Y	Y
lenti tetR-EGFP-ZNF460-delAAD-IRES-Puro	PX395471	Y	Y
WT COL1A1 BAC (RP11 267M22)	PX395517	Y	N

### Sheet: Oligonucleotides
Primer Name	Sequence (5'-3')
3184A7-D01-Fw	AACTCTGGCTTGGCTGGGCGT
3184A7-D01-Rev	GTTCAAAGACCTTCCAAGTGAGGCT
369N23-D03-Fw	TCCTGTAGGGTGACCTGGAATTCGA
369N23-D03-Rev	AAGGGAGCCACACCATCCTAGTTG
3HB-BAC-rev	CGTTAATTAAGGCGAGCACTACTGGCTGT
3PB-bsd-rec1-For	CTGGGGAGTCTTTAAAATCCTAGGAATAAGCCATGATAACTAGAGGAGTTTAATTTCACGAAGTTATTACTAGTTAAAAGTTTTGTTACT
3PB-bsd-rec1-newrev	TACAGCTGACATGTGGGGGACATGTGGCAGGCACTGGACAGAAACACAGCAGAGCTTTGAGGGGAACATGTAATGCAGCTGGCACGACAG
3PB-bsd-rec2-For	TGCCACAGCCTCCCAGCTCCTCTCCCTGCCCCTCCCTCCTAGGGCCCAAGTCTTTCTCCGAAGTTATTACTAGTTAAAAGTTTTGTTACT
3PB-bsd-rec3-For	CTCTATGCCTTAGGAACCAGAGAGAATCATCTGTACACTCTGAAAGGGTCTGGGGACCCGAAGTTATTACTAGTTAAAAGTTTTGTTACT
45frgA-Rev	GACACACATCTTGTCATATGCTAGTGAGCCAGGATAGCGC
45frgE-fw	TCACCTAAATGCGTTTAAACCACCTGCACCTTGTAAAAAGTTCAATCTC
5HB_KpnI-fw	CAGCATGGTACCACGGAGATTAACCCTAGAAAGATAGTC
5HB-BAC-fw	GTCTCATTTTCGCCAAAAGTTGGC
5PB_fwd	AAACGCACGGAGATTAACCCTAGAAAGATAGTC
5PB_NheI-rev	ATGCCGAGCTAGCGTTTTATTCTGTCTTTTTATTGCCGTCATA
5PB_rev	CGCATCAGACTCCGGCATCGAAGTTCCTATACTTTCTAGAGAATAGGAACTTCGTTGATATCTATAACAAGAAAATATATATATAATAAG
AAD_cl_fw	CTGACTGACCGGTAGAGATACCTGGCCTGGTCTGGAC
AAD_cl_rev	TCCAGAGCCAGAGCCTGAGCCAGAGCCGGAGTACAGCTCGTCCATGCCGAGAG
asTetO_biotin	TCTCTATCACTGATAGGGA/3BIO/
attB-Neo_fwd	CGGCACCGGGTGCAGTTTGCCGATTACCGTCGACGATG
attB-Neo_rev	GGGTTAATCTCCGTGCGTTTTATTCTGTC
BsrG1_AP2_Fw	ATCGTGTACAGTGGGTCTGGCTCTGGCTCAGGCTCTCTGGGCACTGTAGGTCAATCTC
BsrG1_Oct2_Fw	ATCGTGTACAGTGGGTCTGGCTCTGGCTCAGGCTCTCTAGCTGGGGACATACAGCAG
BsrG1_Sp1_Fw	ATCGTGTACAAAATTCTTATCCAGCCTCAGCTAGTTCAAGGGG
Cl_Anal_Rev	TCAGGGTTATTGTCTCATGAGCG
Cl_TFAP2A_NAD_Fw	GTCAGTCACCCGGGGAGGGAGAAGCTGTCCACCT
Cl_TWIST1_AAD_Fw	GTCAGTCACCCGGGAGCGACGAGCTGGACTCCAA
Cl_ZBTB18_AAD1_Fw	GTCAGTCACCCGGGGACATTGTTCATCTGAACAGCGACA
Cl_ZNF384_AAD_Fw	GACTGACTCCCGGGTTCTGGCCTTCTATCCCCACA
Cl_ZNF460_AAD1_Fw	GTCAGTCACCCGGGACCTTCGAGGATGTGGCTGTG
Cl_ZNF460_AAD2_Fw	CAGTCACACCCGGGGGACCAGTTACAGATTCCTTGATTC
CTCF_AAD_BsiwI_fw	AATTGCCGTACGGGTCTGGGTCTGGGTCTGGGTCTATGGAAGGTGATGCAGTCGAAGC
CTCF_AAD_Rev	/5Phos/TTAAAGCTCACACTGGAATGTCTTCTTTACA
D01_92G8_Fw	ATCTGACATATGCAGGCATGAGCCACCACCGCA
D01_92G8_Rev	/5Phos/TGGATCACATTACAATAGTCACACCTCTGCA
D35_f1_rev	CTAGACTAGTCTAATTTTTATATTTTTAGTAGAGTCAGGGTTTTACCATG
D35_f2_fw	CTAGACTAGTAGCTTAAAAAGGAGTAGGCGGGAGG
D35_Fw	ATAAGAATGCGGCCGCCACCTGCACCTTGTAAAAAGTTCAATCTC
D35_Rev	ATAAGAATGCGGCCGCTCCATCACTCCCACGTGGTAATGC
D39_Fw	ATAAGAATGCGGCCGCTGGAATCATGATCCTGCCACACAACAG
D39_Rev	ATAAGAATGCGGCCGCTAAGTATCTACAGGTAAAACTAATTTTAGCAATGTC
D44_Fw	ATAAGAATGCGGCCGCATGCATGCATACTAGTACGATTCTTTCAGC
D44_rev	ATAAGAATGCGGCCGCTGGCCTTGCACTCTCCCA
DELQ-Rev	ATGCTTAGGGGTCGATCGACGCAGGCTGGAG
DELQBsrG1-Fw	ATGCTGTACAGTGGGTCTGGCTCTGGCTCAGGCTCTGACGAGCTCCAGCCTGCGTCGAT
EFS_attP_Rev	CGAAGTTATCCTGCAGGTCGACCTAG
EFSattP_Fw	GATCTAGTCGAGTGGGCAGAGCG
F45-allmut	CACCTGCACCTTGTAAAAAGTTCAATCTCTCCCTGTGAATTGGGAGTGGAAGCCTAAATTTGTATGATCTTTGGTACGGAACTGCTGCCTAGAGCTGCACCATCCAGTACAGCAGGCTCAGCCCTTGAGGCTACTGAGCACTTAAGATGTGGCTAGTCCAAACTGAGATGTACCTCAGTGTAATGGTGAAACGATCGGATTTGGGGATACATTAGGTTAAATAAAAGACATTGCTAAAATTAGTTTTACCTGTAGATACTTATTTATTCTTTTGAGATGAGGTCTCATTATGTTGCCCAGGCTGGAGTGCAGTGGCATGACCATAGCTTACTGTTACCTCAAACTCAAGTGATCTTCCTGCCTCAGCCACCAAGTAGCTAGGATTACAGGCACTCACCA…
F45-Seq_Fw	AGCGGATTATGTCAGCAATGGACAGAAC
F45-Seq_Rev	AGCGATGATTCACGAGAATTGCTGGC
GA_MXI1_fwd	TCACTCTCGGCATGGACGAGCTGTACACCAGTGGGTCTGGGTCTGGGTCTGGGTCTATGGAGCGGGTGAAGATGATC
GA_MXI1_rev	ATCTCTGACCAGAGTCTTACTTGTACACTATGAAGTGAATGAAAGTTTGACACTG
GA_TFAP2A_fwd	TCACTCTCGGCATGGACGAGCTGTACACCAGTGGGTCTGGGTCTGGGTCTGGGTCTATGAAAATGCTTTGGAAATTGAC
GA_TFAP2A_rev	ATCTCTGACCAGAGTCTTACTTGTACATCACTTTCTGTGCTTCTCCTC
GA_TFAP2B_fwd	TCACTCTCGGCATGGACGAGCTGTACACCAGTGGGTCTGGGTCTGGGTCTGGGTCTATGCACTCACCTCCTAGAGAC
GA_TFAP2B_rev	ATCTCTGACCAGAGTCTTACTTGTACATCATTTCCTGTGTTTCTCCTC
GA_TFAP2C_fwd	TCACTCTCGGCATGGACGAGCTGTACACCAGTGGGTCTGGGTCTGGGTCTGGGTCTATGCTGTGGAAGATCACCGACAACGT
GA_TFAP2C_rev	ATCTCTGACCAGAGTCTTACTTGTACATCACTTCCGGTGCTTTTCCATCTTTTCC
GA_TWIST_fwd_new	TCACTCTCGGCATGGACGAGCTGTACACCAGTGGGTCTGGGTCTGGGTCTGGGTCTATGATGCAGGACGTGTCCAGCTCT
GA_TWIST_rev_new	ATCTCTGACCAGAGTCTTACTTGTACATCAGTGAGAGGCAGACATAGACCAG
GA_ZBTB18_fwd	TCACTCTCGGCATGGACGAGCTGTACACCAGTGGGTCTGGGTCTGGGTCTGGGTCTATGTGTCCTAAAGGTTATGAAG
GA_ZBTB18_rev	ATCTCTGACCAGAGTCTTACTTGTACATTATTTCCAAAGTTCTTGAGAG
GA_ZNF384_fwd	TCACTCTCGGCATGGACGAGCTGTACACCAGTGGGTCTGGGTCTGGGTCTGGGTCTATGGAAGAATCTCACTTCAATTCTAACCC
GA_ZNF384_rev	ATCTCTGACCAGAGTCTTACTTGTACACTAAGAGCTGGCCAGGTGCTC
GA_ZNF460_fwd	TCACTCTCGGCATGGACGAGCTGTACACCAGTGGGTCTGGGTCTGGGTCTGGGTCTATGGCTGCTGCTTGGATGGCC
GA_ZNF460_rev	ATCTCTGACCAGAGTCTTACTTGTACATCACAGGGGCAGTGTCTCTTCCA
HB_LAD1_NFw	GACTGTCACTAAACTCTGCTATCTGC
HB_LAD1_Rev	TTGAAGAATGACTGATGAGGGAGAAATC
HB_LAD3_NFw	CAGCACAGAGCCTGGATCTCTTC
HB_LAD3_Nrev	CATTGAAATCGCAGGCCCTCAGC
LAD1Fw	TACCCAGCCCTATGATTGCTCATTCGTGTACTGTCAGGA
LAD1Rev	AGAAGGGTACTCTCAAGGTCTCAGTTCACTATCACATCTATATCACAG
LAD3Fw	GGGCCCTTGAACTTCACTCTTGCTATCTGAAAATAATCTCAACA
LAD3Rev	TGATCAGTCCAATATTGGGGGTCATCTGTGCATCTTTATTTTCG
MXI1_Fw	ATGGAGCGGGTGAAGATGATCAACGT
MXI1_Rev	CTATGAAGTGAATGAAAGTTTGACACTGGCA
Oct1_BsrG1_Fw	ATCGTGTACAGTGGGTCTGGCTCTGGCTCAGGCTCTCAGCCTGCGTCGATCGACCCCG
Oct1_PshA1_Rev	ATGCGACCAGAGTCTTACGACTGGCTCTGTGGAAGTGTCTGAATT
p53_AAD_BsrG1_Fw	AATTGCTGTACAGTGGGTCTGGGTCTGGGTCTGGGTCTATGGAGGAGCCGCAGTCA
p53_AAd_Rev	/5Phos/TAGCAGCATCAAATCATCCATTGCTTGGGA
p65_AAD1_Fw	ATATTGTACAGTGGGTCTGGGTCTGGGTCTGGGTCTTTCCAGTACCTGCCAGATACAGA
p65_AAD1_rev	/5Phos/TTACGGGGCCCCCAGTGGAGCAG
p65_AAD2_fw	ATATTGTACAGTGGGTCTGGGTCTGGGTCTGGGTCTCCGGGGCTCCCCAATGGCC
p65_AAD2_Rev	/5Phos/TTAGGAGCTGATCTGACTCAGCAGG
pMini-HB_fwd	GAAGTTCCTATTCTCTAGAAAGTATAGGAACTTCGATGCCGGAGTCTGATGC
pMini-HB_rev	GCAAACTGCACCCGGTGC
PshA1_AP2_Rev	ATGCGACCAGAGTCTTAGACGTGGGAGTAAGGATCTTGCGAC
PshA1_Oct2_Rev	ATGCGACCAGAGTCTTACCGGGGCTGGGAGGTCAGAA
PshA1_Sp1_Rev	CAGACCAGCAGCAGCAACACCACTCTCAGACTCTGGTC
recColD7GalkFor	AAG TTT CCT TCC AGT TCT GAG ATC TGG AAA ACA AAG GAG GGT AGG GGG TCA GGT CTG GAC ACC AGC TTG ATA TCG AAT TCC TGT TGA CAA
recColD7GalkRev	ACTTGCTGGGGATGAGGCCTTGAGTGCACCATTTGCCCTCTAGCCCATTTCCACAACTATAAACTGGCAAGCTCTTGTTGGCTAGTGCGT
recColD8GalkFor	GGAATATAAAGATAGGAGCTGAATGAACATGACGCTAATGGAGAAAGGGGGTATTTTCACAGAATCAGCTTGATATCGAATTCCTGTTGA
recColD8GalkRev	TCATCAATGTATCTTATCATGTCTGAATTCCCGGGGATCCTCTAGAGAGGTACCCAGAGGATGTCTGTAAGCTCTTGTTGGCTAGTGCGT
recD11-D12fw	CCAAGGTGGCCCACCTCCAGGCCTCCAAGTCTATGCGCCGAATGAACCCTGACTCCATGGGCCAGCTTGATATCGAATTCCTGTTGACAA
recD11rev	AAATAAAAGCAAAGCCTTTTAACTGCTTTGTATAGAAAGTTGCTTGAGGAATTAAGTCAACTTAGCGTAAGCTCTTGTTGGCTAGTGCGT
recD12-D15rev	CCCTTCTCTTTCCCTTCACCTTCTGCCTGCTCCTTCCCAGAGGCCCTGAGAAGGCGAGGCCCGGAGGGAAGCTCTTGTTGGCTAGTGCGT
recD13-D14rev	TTTTAACTAGTAATAACTTCGGGTCCCCAGACCCTTTCAGAGTGTACAGATGATTCTCTCTGGTTCCTAAGCTCTTGTTGGCTAGTGCGT
recD13fw	CTTTGCCAGCAGGACCCTGCAGGGAGAGAGCAAAGGGGAACTCAGGGTTAGGAGGCCCCGAGCAGCTTGATATCGAATTCCTGTTGACAA
recD14-15fw	GAGTGGTTAAGCAACTTGCCCAAGACACACAGCCTTGAACCCAGGCTGTCTACACCCACAGCCAGCTTGATATCGAATTCCTGTTGACAA
rSDM1_Fw	AGCCTCAGGCCATGTGGCTACTGAGCACTTAAGATGTGGC
rSDM1_Rev	ACATGGCCTGAGGCTGCTGTACTGGATGGTGCAGC
rSDM2_Fw	CCACATCTGGCTAATTTTTGCAATATAAATAGT
rSDM2_Rev	ATTAGCCAGATGTGGTGGTGAGTGCCTGTAAT
rSDM3_Fw	GCAATTTTTTTTGTAGAGATAGGGTCTCACTGTGTTG
rSDM3_Rev	TACAAAAAAAATTGCAAAAATTAGCGTGATGTGG
rSDM4_Fw	GCATCAGCCTCCCGAGTAGCTAGGACATGC
rSDM4_Rev	TCGGGAGGCTGATGCAGGAGGATCCCTTGAGG
rSDM5_Fw	TTTTTTTTTTTTTTTTCAGATGGAGTCTTGCTCCATTGC
rSDM5_Rev	AAAAAAAAAAAAAAAAAGATAAAAAGGCTGGTGCTGTAG
TFAP2A_Fw	ATGAAAATGCTTTGGAAATTGACGGATAATATCAAGTA
TFAP2A_Rev	TCACTTTCTGTGCTTCTCCTCTTTGTCA
TWIST1	ATGATGCAGGACGTGTCCAGCTCTCCTGTGTCTCCCGCCGATGACAGCCTGAGCAACAGCGAGGAAGAACCCGACAGACAGCAGCCTCCTAGCGGAAAAAGAGGCGGCAGAAAGCGGCGGAGCAGCAGAAGATCTGCTGGCGGAGGTGCTGGACCAGGCGGAGCTGCAGGCGGCGGAGTTGGAGGCGGAGATGAACCTGGATCTCCCGCTCAGGGCAAGAGAGGCAAGAAATCTGCAGGATGTGGTGGCGGAGGCGGTGCTGGTGGTGGCGGTGGAAGTAGTTCTGGCGGAGGAAGCCCTCAGAGCTACGAGGAACTGCAGACCCAGCGCGTGATGGCCAATGTGCGGGAAAGACAGAGAACCCAGAGCCTGAACGAGGCCTTCGCCGCTCTGAGAAAG…
TWIST1_Fw	ATGATGCAGGACGTGTCCAGCTC
TWIST1_Rev	CTAGTGGGACGCGGACATGGA
VP16_Rev	/5Phos/ATGCTTACGGGGAATCCCCGTCCCCCA
VP16BsrG1-Fw	ATGCTGTACAGTGGGTCTGGCTCTGGCTCAGGCTCTGCCCCCCCGACCGATGTCAG
ZBTB18_Fw	ATGTGTCCTAAAGGTTATGAAGACAGTATGGA
ZBTB18_Rev	TTATTTCCAAAGTTCTTGAGAGCTATCTTCTAAGG
ZNF384_Fw	ATGGAAGAATCTCACTTCAATTCTAACCCGTA
ZNF384_Rev	CTAAGAGCTGGCCAGGTGCTC
ZNF384-AADdel-Fw	/5Phos/AACACAATGTTCATCAACAAGATGAAGGATCAGC
ZNF384-AADdel-Rev	GTACGGGTTAGAATTGAAGTGAGATTCTTCC
ZNF460	ATGGCTGCTGCTTGGATGGCCCCTGCTCAAGAGAGCGTGACCTTTGAGGATGTGGCCGTGACCTTCACACAAGAGGAATGGGGCCAGCTGGACGTGACACAGAGAGCCCTGTACGTCGAAGTGATGCTGGAAACCTGTGGCCTGCTGGTGGCCCTGGGCGATTCTACAAAGCCCGAGACAGTGGAACCCATTCCTAGCCATCTGGCCCTGCCTGAGGAAGTGTCTCTGCAAGAACAGCTGGCTCAGGGCGTGCCCAGATACTCTTATCTCGGCCAGGCCATGGACCAGGATGGCCCTTCTGAGATGCAAGAGTACTTCCTGCGGCCTGGCACCGATCCTCAGTCTGAGAAGCTGCACGGCAAGATGAGCCTGGAACACGAAGGACTGGCCACCGCCGAT…
ZNF460_AADdel_Fw	/5Phos/ATCCTGCCTAGAGTGAAGCCCTACGACTGC
ZNF460_AADdel_rev	CACGCTCTCTTGAGCAGGGGCCAT
